# Extensive MET alterations confer clinical response to MET inhibitors in gliomas

**DOI:** 10.1101/2020.11.02.364711

**Authors:** Zheng Zhao, Jing Chen, Zhaoshi Bao, Ruichao Chai, Ke-nan Zhang, Lingxiang Wu, Hanjie Liu, Quanhua Mu, Huimin Hu, Fan Zeng, Zheng Wang, Guanzhang Li, Yuanhao Chang, Qiangwei Wang, Fan Wu, Ying Zhang, Yuqing Liu, Wei Zhang, Chunsheng Kang, Jiguang Wang, Rongjie Tao, Qianghu Wang, Tao Jiang

**Affiliations:** Beijing Neurosurgical Institute, Capital Medical University, Beijing, China; Department of Neurosurgery, Beijing Tiantan Hospital, Capital Medical University, Beijing, China; Department of Bioinformatics, Nanjing Medical University, Nanjing, Jiangsu, China; Departments of Neurosurgery, Shandong Cancer Hospital and Institute, Shandong University, Jinan, Shandong, China; Department of Chemical and Biological Engineering, The Hong Kong University of Science and Technology, Hong Kong, China; Department of Neurosurgery, Tianjin Medical University General Hospital, Tianjin, China; Center of Brain Tumor, Beijing Institute for Brain Disorders, Beijing, China; China National Clinical Research Center for Neurological Diseases, Beijing, China

## Abstract

Activating alterations of the MET gene are well-characterized oncogenic drivers, and MET inhibitors could successfully treat several tumor types with MET alterations, including gliomas with PTPRZ1-MET fusion. However, the full diversity and prevalence of MET alterations in gliomas are still lacking to accurately identify a subset of patients likely to benefit from MET inhibitor treatment. Here, we interrogated genomic profiles of 1,351 gliomas, and further identify 60 cases harboring MET alterations, including MET fusions and various MET exon skipping events. MET RNA alterations, but not MET amplification, are highly enriched in the secondary glioblastomas (sGBM) with significantly worse prognosis. Further molecular analysis has shown that MET RNA alterations acting an additive effects of MET overexpression are induced in the course of glioma evolution. In vitro and clinical studies indicate cells and patients harboring MET alterations have better response to MET inhibitors. Collectively, these data suggest that a subgroup of gliomas harboring MET alterations likely to have benefit from MET-targeted therapy.
