## Supplementary Table 1 for "Extensive MET alterations confer clinical response to MET inhibitors in gliomas"

### Sheet: Sheet1
No.	Origin	Disease	MET alteration	Article	Pub_Time	Journal	PMID/DOI/URL
1	Brain	Glioma	CAPZA2-MET	Discordant inheritance of chromosomal and extrachromosomal DNA elements contributes to dynamic disease evolution in glioblastoma	2018 May	Nature Genetics	29686388
2	Brain	Glioma	CAPZA2-MET	RNA-Seq analysis of glioma tumors to reveal targetable gene fusions	2017 May	Journal of Clinical Oncology	DOI: 10.1200/JCO.2017.35.15_suppl.2019
3	Brain	Glioma	CAPZA2-MET	Targetable Gene Fusions Associate With the IDH Wild-Type Astrocytic Lineage in Adult Gliomas	2018 Jun 1	Journal of Neuropathology & Experimental Neurology	29718398
4	Brain	Glioma	METex14	Activation of MET via Diverse Exon 14 Splicing Alterations Occurs in Multiple Tumor Types and Confers Clinical Sensitivity to MET Inhibitors	2015 Aug	Cancer Discovery	25971938
5	Brain	Glioma	METex14	Mutational Landscape of Secondary Glioblastoma Guides MET-Targeted Trial in Brain Tumor	2018 Nov 29	Cell	30343896
6	Brain	Glioma	METex7-8	Identification of a novel MET mutation in high-grade glioma resulting in an auto-active intracellular protein	2015 Jul	Acta Neuropathologica	25862637
7	Brain	Glioma	PTPRZ1-MET	Mutational Landscape of Secondary Glioblastoma Guides MET-Targeted Trial in Brain Tumor	2018 Nov 29	Cell	30343896
8	Brain	Glioma	PTPRZ1-MET	Recurrent MET fusion genes represent a drug target in pediatric glioblastoma	2016 Nov	Nature Medicine	27748748
9	Brain	Glioma	PTPRZ1-MET	RNA-Seq analysis of glioma tumors to reveal targetable gene fusions	2017 May	Journal of Clinical Oncology	DOI: 10.1200/JCO.2017.35.15_suppl.2019
10	Brain	Glioma	PTPRZ1-MET	RNA-seq of 272 gliomas revealed a novel, recurrent PTPRZ1-MET fusion transcript in secondary glioblastomas	2014 Nov, 24	Genome Research	25135958
11	Brain	Glioma	PTPRZ1-MET	Targetable Gene Fusions Associate With the IDH Wild-Type Astrocytic Lineage in Adult Gliomas	2018 Jun 1	Journal of Neuropathology & Experimental Neurology	29718398
12	Brain	Glioma	PTPRZ1-MET	TCGA TumorFusion Database	/	/	https://www.tumorfusions.org/
13	Brain	Glioma	PTPRZ1-MET	Tumour exosomes from cells harbouring PTPRZ1-MET fusion contribute to a malignant phenotype and temozolomide chemoresistance in glioblastoma	2017 Sep 21	Oncogene	28504721
19	Brain	Glioma	PTPRZ1-MET	TCGA TumorFusion Database	/	/	https://www.tumorfusions.org/
14	Brain	Glioma	ST7-MET	RNA-Seq analysis of glioma tumors to reveal targetable gene fusions	2017 May	Journal of Clinical Oncology	DOI: 10.1200/JCO.2017.35.15_suppl.2019
15	Brain	Glioma	ST7-MET	Targetable Gene Fusions Associate With the IDH Wild-Type Astrocytic Lineage in Adult Gliomas	2018 Jun 1	Journal of Neuropathology & Experimental Neurology	29718398
20	Brain	Glioma	ST7-MET	TCGA TumorFusion Database	/	/	https://www.tumorfusions.org/
16	Brain	Glioma	TFG-MET	Recurrent MET fusion genes represent a drug target in pediatric glioblastoma	2016 Nov	Nature Medicine	27748748
17	Brain	Glioma	TPR-MET	RNA-Seq analysis of glioma tumors to reveal targetable gene fusions	2017 May	Journal of Clinical Oncology	DOI: 10.1200/JCO.2017.35.15_suppl.2019
18	Brain	Glioneuronal Tumor	CLIP2-MET	A glioneuronal tumor with CLIP2-MET fusion	2020 Jun 3	NPJ Genomic Medicine	32550005
21	Breast	Breast Cancer	CAPZA2-MET	TCGA TumorFusion Database	/	/	https://www.tumorfusions.org/
22	Colon	Colorectal Adenocarcinoma	METex14	MET amplification, expression, and exon 14 mutations in colorectal adenocarcinoma	2018 Jul	Human Pathology	29641976
23	Cystic Fibrosis	Cystic Fibrosis	TPR-MET	Two rearranged MET alleles in MNNG-HOS cells reveal the orientation of MET on chromosome 7 to other markers tightly linked to the cystic fibrosis locus	1988 Apr	Proc Natl Acad Sci USA	3282234
24	Endometrial	Endometrial cancer	CAPZA2-MET	Novel kinase fusion transcripts found in endometrial cancer	2015 Dec 22	Scientific Reports	26689674
25	Kidney	Kidney Renal Papillary Cell Carcinoma	BAIAP2L1-MET	The landscape of kinase fusions in cancer	2014 Sep 10	Nature Communications	25204415
26	Kidney	Kidney Renal Papillary Cell Carcinoma	C8orf34-MET	TCGA TumorFusion Database	/	https://www.tumorfusions.org/	/
27	Kidney	Kidney Renal Papillary Cell Carcinoma	C8orf34-MET	The landscape of kinase fusions in cancer	2014 Sep 10	Nature Communications	25204415
28	Kidney	Kidney Renal Papillary Cell Carcinoma	CAPZA2-MET	TCGA TumorFusion Database	/	/	https://www.tumorfusions.org/
29	Liver	Intrahepatic Cholangiocarcinoma	EHBP1-MET	Identification of a Novel EHBP1-MET Fusion in an Intrahepatic Cholangiocarcinoma Responding to Crizotinib.	2020 Sep 8	Oncologist	32897609
30	Liver	Liver Adenocarcinoma	OXR1-MET	TCGA TumorFusion Database	/		https://www.tumorfusions.org/
31	Liver	Liver Adenocarcinoma	ST7-MET	TCGA TumorFusion Database	/	/	https://www.tumorfusions.org/
32	Liver	Liver Adenocarcinoma	TPM1-MET	MET kinase domain rearrangements across 10 cancer types.	2019 May 20	Annual Meeting of the American-Society-of-Clinical-Oncology (ASCO)	DOI: 10.1200/JCO.2019.37.15_suppl.3078
33	Lung	Lung Adenocarcinoma	CAPZA2-MET	TCGA TumorFusion Database	/	/	https://www.tumorfusions.org/
34	Lung	Lung Adenocarcinoma	CD47-MET	Detection of Novel NRG1, EGFR, and MET Fusions in Lung Adenocarcinomas in the Chinese Population	2019 Nov	Journal of Thoracic Oncology	31382039
35	Lung	Lung Adenocarcinoma	KIF5B-MET	Structural Alterations of MET Trigger Response to MET Kinase Inhibition in Lung Adenocarcinoma Patients	2018 Mar 15	Clinical Cancer Research	29284707
36	Lung	Lung Adenocarcinoma	KIF5B-MET	TCGA TumorFusion Database	/	/	https://www.tumorfusions.org/
37	Lung	Lung Adenocarcinoma	KIF5B-MET	TCGA TumorFusion Database	/	/	https://www.tumorfusions.org/
38	Lung	Lung Adenocarcinoma	KIF5B–MET	The landscape of kinase fusions in cancer	2014 Sep 10	Nature Communications	25204415
39	Lung	Lung Adenocarcinoma	METex14	The transcriptional landscape and mutational profile of lung adenocarcinoma	2012 Nov	Genome Research	22975805
40	Lung	Lung Adenocarcinoma	SPECC1L-MET	Novel SPECC1L-MET Fusion Detected in Circulating Tumor DNA in a Patient with Lung Adenocarcinoma following Treatment with Erlotinib and Osimertinib	2019 Feb	Journal of Thoracic Oncology	30683294
41	Lung	Lung Adenocarcinoma	ST7-MET	TCGA TumorFusion Database	/	/	https://www.tumorfusions.org/
42	Lung	Lung Adenocarcinoma	STARD3NL-MET	Structural Alterations of MET Trigger Response to MET Kinase Inhibition in Lung Adenocarcinoma Patients	2018 Mar 15	Clinical Cancer Research	29284707
43	Lung	Lung Cancer	HLA-DRB1-MET	Dramatic Response to Crizotinib in a Patient With Lung Cancer Positive for an HLA-DRB1-MET Gene Fusion	2017 Aug 29	JCO Precision Oncology	29527595
44	Lung	Non-small Cell Lung Cancer	CAPZA2-MET	Tumor heterogeneity with novel MET fusion showed different response to cabozantinib in non-small cell lung cancer	2019 Aug	Int J Clin Exp Med	http://www.ijcem.com/files/ijcem0091591.pdf
45	Lung	Non-small Cell Lung Cancer	HLA-DRB1-MET	Tepotinib Efficacy in a Patient with Non-Small Cell Lung Cancer with Brain Metastasis Harboring an HLA-DRB1-MET Gene Fusion.	2020 Jul 27	Oncologist	32716573
46	Lung	Non-Small Cell Lung Cancer	KIF5B-MET	Oncogenic Function of a KIF5B-MET Fusion Variant in Non-Small Cell Lung Cancer
47	Lung	Small Cell Lung Cancer	CAV1-MET	A Novel CAV1-MET Fusion in SCLC Transformation Responds to Crizotinib and Osimertinib Treatment
48	Lung	Small Cell Lung Cancer	METex10	c-MET mutational analysis in small cell lung cancer: novel juxtamembrane domain mutations regulating cytoskeletal functions	2003 Oct 1	Cancer Research	14559814
49	Salivary Glands	Secretory carcinoma	ETV6-MET	Expanding the Molecular Spectrum of Secretory Carcinoma of Salivary Glands With a Novel VIM-RET Fusion	2020 Oct	The American Journal of Surgical Pathology	32675658
50	Sarcoma	Fibrosarcoma	RBPMS-MET	Infantile fibrosarcoma-like tumor driven by novel RBPMS-MET fusion consolidated with cabozantinib.	2020 Oct 7	Cold Spring Harb Mol Case Stud	33028644
51	Sarcoma	Osteosarcoma	TPR-MET	TPR-MET oncogenic rearrangement: detection by polymerase chain reaction amplification of the transcript and expression in human tumor cell lines	1990 Jan	Proc Natl Acad Sci USA	2300559
52	Sarcoma	Sarcoma	TFG-MET	TFG-MET fusion in an infantile spindle cell sarcoma with neural features	2017 Sep	Genes Chromosomes Cancer	28510278
53	Sarcoma	Spindle Cell Sarcoma	STARD3NL-MET	TFG-MET fusion in an infantile spindle cell sarcoma with neural features	2017 Sep	Genes Chromosomes Cancer	28510278
54	Sarcoma	Spindle Cell Sarcoma	TFG-MET	TFG-MET fusion in an infantile spindle cell sarcoma with neural features	2017 Sep	Genes Chromosomes Cancer	28510278
55	Sarcoma	Spindle Cell Sarcoma	TFG-MET	TFG-MET fusion in an infantile spindle cell sarcoma with neural features	2017 Sep	Genes Chromosomes Cancer	28510278
56	Stomach	Gastrointestinal malignancies	METex14	Gastrointestinal malignancies harbor actionable MET exon 14 deletions	2015 Sep 29	Oncotarget	26375439
57	Testis	Testicular Germ Cell Tumors	ST7-MET	TCGA TumorFusion Database	/	/	https://www.tumorfusions.org/
58	Thyroid	Thyroid Carcinoma	EML4-MET	ET, NTRK, ALK, BRAF, and MET Fusions in a Large Cohort of Pediatric Papillary Thyroid Carcinomas	2020 Jul 1	Thyroid	32495721
59	Thyroid	Thyroid Carcinoma	TFG-MET	Clear Cell Change in Thyroid Carcinoma: A Clinicopathologic and Molecular Study with Identification of Variable Genetic Anomalies	2017 Jun	Thyroid	28293986
60	Thyroid	Thyroid Carcinoma	TFG-MET	TCGA TumorFusion Database	/	/	https://www.tumorfusions.org/
61	Thyroid	Thyroid Carcinoma	TFG–MET	The landscape of kinase fusions in cancer	2014 Sep 10	Nature Communications	25204415
